# Small non-coding vault RNA1-2 modulates expression of cell membrane proteins through nascent RNA silencing

**DOI:** 10.1101/2022.08.12.503724

**Authors:** Adele Alagia, Jana Terenova, Ruth F. Ketley, Arianna Di Fazio, Irina Chelysheva, Monika Gullerova

## Abstract

Gene expression can be regulated by transcriptional or post-transcriptional gene silencing. Recently, we described nuclear nascent RNA silencing (NRS) that is mediated by Dicer dependent tRNA-derived small RNA molecules. In addition to tRNA, RNA polymerase III also transcribes Vault RNA, a component of the ribonucleoprotein complex Vault.

Here, we show that Dicer dependent small vault RNA1-2 (svtRNA1-2) associate with Argonaute 2 (Ago2). Whilst endogenous vtRNA1-2 is present mostly in cytoplasm, svtRNA1-2 localises predominantly in nucleus. Furthermore, in Ago2 and Dicer knockdown cells, a subset of genes which are upregulated at the nascent level were predicted to be targeted by svtRNA1-2 in the intronic region. Genomic deletion of vtRNA1-2 results in impaired cellular proliferation and the upregulation of genes associated with cell membrane physiology and cell adhesion. Silencing activity of svtRNA1-2 molecules is dependent on seed-plus-complementary-paired hybridisation features and the presence of a 5-nucleotide loop protrusion on target RNAs.

Our data reveal a role for Dicer dependent svtRNA1-2, possessing unique molecular features, in modulation of expression of membrane associated proteins at the nascent RNA level.
