## Supplementary Table 4 for "Small non-coding vault RNA1-2 modulates expression of cell membrane proteins through nascent RNA silencing"

### Sheet: Sheet1
Study	Technique	GEO ID	Publication	Cell type
WT vs. Dicer KD	small RNA-seq	GSE55333	A. Rybak-Wolf et al. Cell 159.5 (2014)	HEK293
AGO1-4	PAR-clip	GSE21918	S. Macias et al. Nat Struct Mol Biol 19.8 (2012)	HEK293
AGO2/3	RIP-seq	GSE55333	A. Rybak-Wolf et al. Cell 159.5 (2014)	HEK293
nuclear and cytoplasmic AGO2	RIP-seq	GSE66665	Fernandez-Valverde SL, Mattick JS, Taft RJ	MCF-7
AGO2 KD & Dicer KD	ChromRNA-seq	GSE126751	A. Di Fazio et al. NAR (2022)	HEK293
Dicer	PAR-clip	GSE55333	A. Rybak-Wolf et al. Cell 159.5 (2014)	HEK293
WT vs. Dicer KD	small RNA-seq	GSE126751	A. Di Fazio et al. NAR (2022)	HEK293
mouse sRNA-seq	small RNA-seq	GSE119661
