## Supplementary Table 6 for "Small non-coding vault RNA1-2 modulates expression of cell membrane proteins through nascent RNA silencing"

### Sheet: Sheet 1 - Supplementary Table 6
Supplementary Table 6 PITA_filtered_output
Gene_ID	svtRNA	Score	L2FC	Gene Type
ENSG00000171811	svtRNA1-1	-29.18	1.81984	protein_coding
ENSG00000089847	svtRNA1-1	-27.5	1.00416	protein_coding
ENSG00000152953	svtRNA1-1	-27.1	3.04355	protein_coding
ENSG00000248905	svtRNA1-1	-26.86	1.24912	protein_coding
ENSG00000126500	svtRNA1-1	-25.94	1.70574	protein_coding
ENSG00000244405	svtRNA1-1	-25.86	1.25304	protein_coding
ENSG00000112530	svtRNA1-1	-25.62	1.25489	protein_coding
ENSG00000204442	svtRNA1-1	-25.3	1.14173	protein_coding
ENSG00000101850	svtRNA1-1	-24.97	2.19915	protein_coding
ENSG00000108684	svtRNA1-1	-24.82	1.64761	protein_coding
ENSG00000133878	svtRNA1-1	-24.79	1.05616	protein_coding
ENSG00000171873	svtRNA1-1	-24.57	1.96453	protein_coding
ENSG00000182601	svtRNA1-1	-24.47	1.13092	protein_coding
ENSG00000184347	svtRNA1-1	-24.12	1.73005	protein_coding
ENSG00000132932	svtRNA1-1	-24	1.18545	protein_coding
ENSG00000023892	svtRNA1-1	-23.91	1.16123	protein_coding
ENSG00000154864	svtRNA1-1	-23.73	2.43459	protein_coding
ENSG00000149654	svtRNA1-1	-23.65	1.33348	protein_coding
ENSG00000158445	svtRNA1-1	-23.56	1.44997	protein_coding
ENSG00000078295	svtRNA1-1	-23.51	1.59398	protein_coding
ENSG00000167244	svtRNA1-1	-23.5	2.6324	protein_coding
ENSG00000167889	svtRNA1-1	-23.38	1.00192	protein_coding
ENSG00000216937	svtRNA1-1	-23.19	1.13814	protein_coding
ENSG00000183018	svtRNA1-1	-23.09	1.44395	protein_coding
ENSG00000100433	svtRNA1-1	-22.93	2.80037	protein_coding
ENSG00000188385	svtRNA1-1	-22.88	1.07587	protein_coding
ENSG00000146966	svtRNA1-1	-22.84	1.20316	protein_coding
ENSG00000183570	svtRNA1-1	-22.81	1.06058	protein_coding
ENSG00000009709	svtRNA1-1	-22.69	3.12469	protein_coding
ENSG00000109906	svtRNA1-1	-22.61	1.64578	protein_coding
ENSG00000112562	svtRNA1-1	-22.53	1.51542	protein_coding
ENSG00000130635	svtRNA1-1	-22.44	1.14884	protein_coding
ENSG00000143858	svtRNA1-1	-22.43	1.46096	protein_coding
ENSG00000184985	svtRNA1-1	-22.4	1.1786	protein_coding
ENSG00000107736	svtRNA1-1	-21.95	1.26646	protein_coding
ENSG00000141837	svtRNA1-1	-21.72	1.935	protein_coding
ENSG00000184922	svtRNA1-1	-21.58	1.5271	protein_coding
ENSG00000135636	svtRNA1-1	-21.57	1.11857	protein_coding
ENSG00000225968	svtRNA1-1	-21.42	1.54678	protein_coding
ENSG00000180287	svtRNA1-1	-21.38	1.13201	protein_coding
ENSG00000135439	svtRNA1-1	-21.31	1.00686	protein_coding
ENSG00000072163	svtRNA1-1	-21.26	1.87304	protein_coding
ENSG00000176769	svtRNA1-1	-21.26	1.70558	protein_coding
ENSG00000152092	svtRNA1-1	-21.22	3.3218	protein_coding
ENSG00000184702	svtRNA1-1	-21.17	1.10346	protein_coding
ENSG00000130226	svtRNA1-1	-21.1	1.15238	protein_coding
ENSG00000261308	svtRNA1-1	-21.02	1.11061	protein_coding
ENSG00000099365	svtRNA1-1	-20.94	1.24536	protein_coding
ENSG00000158571	svtRNA1-1	-20.81	1.08014	protein_coding
ENSG00000001626	svtRNA1-1	-20.63	1.58691	protein_coding
ENSG00000173918	svtRNA1-1	-20.39	1.02378	protein_coding
ENSG00000131831	svtRNA1-1	-20.35	1.41496	protein_coding
ENSG00000188641	svtRNA1-1	-20.32	1.2224	protein_coding
ENSG00000185736	svtRNA1-1	-20.27	1.49391	protein_coding
ENSG00000166780	svtRNA1-1	-20.18	1.05928	protein_coding
ENSG00000167614	svtRNA1-1	-20.11	1.90293	protein_coding
ENSG00000053918	svtRNA1-1	-20.08	1.00085	protein_coding
ENSG00000145087	svtRNA1-1	-20.07	1.17378	protein_coding
ENSG00000187957	svtRNA1-1	-20.06	2.12439	protein_coding
ENSG00000126500	svtRNA1-2	-24.61	1.70574	protein_coding
ENSG00000171533	svtRNA1-2	-23.49	1.92508	protein_coding
ENSG00000188385	svtRNA1-2	-23.22	1.07587	protein_coding
ENSG00000058335	svtRNA1-2	-23.15	1.73289	protein_coding
ENSG00000160179	svtRNA1-2	-22.87	1.04691	protein_coding
ENSG00000184497	svtRNA1-2	-22.63	1.15971	protein_coding
ENSG00000148848	svtRNA1-2	-22.51	4.80769	protein_coding
ENSG00000166145	svtRNA1-2	-22.51	1.31023	protein_coding
ENSG00000214711	svtRNA1-2	-22.44	1.1172	protein_coding
ENSG00000179242	svtRNA1-2	-22.39	1.92077	protein_coding
ENSG00000105143	svtRNA1-2	-22.22	1.71262	protein_coding
ENSG00000130226	svtRNA1-2	-22.08	1.15238	protein_coding
ENSG00000184985	svtRNA1-2	-22.02	1.1786	protein_coding
ENSG00000169436	svtRNA1-2	-21.88	3.03827	protein_coding
ENSG00000185736	svtRNA1-2	-21.7	1.49391	protein_coding
ENSG00000172260	svtRNA1-2	-21.62	1.78731	protein_coding
ENSG00000102452	svtRNA1-2	-21.61	1.26959	protein_coding
ENSG00000177103	svtRNA1-2	-21.48	3.14103	protein_coding
ENSG00000058866	svtRNA1-2	-21.43	1.65988	protein_coding
ENSG00000154864	svtRNA1-2	-21.16	2.43459	protein_coding
ENSG00000184922	svtRNA1-2	-21.08	1.5271	protein_coding
ENSG00000121904	svtRNA1-2	-21.02	2.77414	protein_coding
ENSG00000100311	svtRNA1-2	-20.91	1.284	protein_coding
ENSG00000140538	svtRNA1-2	-20.89	2.4684	protein_coding
ENSG00000185052	svtRNA1-2	-20.87	1.45817	protein_coding
ENSG00000078328	svtRNA1-2	-20.83	1.65241	protein_coding
ENSG00000171385	svtRNA1-2	-20.83	1.64696	protein_coding
ENSG00000131080	svtRNA1-2	-20.82	1.60752	protein_coding
ENSG00000267179	svtRNA1-2	-20.82	1.08272	protein_coding
ENSG00000119681	svtRNA1-2	-20.76	1.41532	protein_coding
ENSG00000197106	svtRNA1-2	-20.68	1.60745	protein_coding
ENSG00000178568	svtRNA1-2	-20.58	1.43219	protein_coding
ENSG00000124788	svtRNA1-2	-20.47	1.41237	protein_coding
ENSG00000100433	svtRNA1-2	-20.32	2.80037	protein_coding
ENSG00000145934	svtRNA1-2	-20.26	1.49756	protein_coding
ENSG00000180287	svtRNA1-2	-20.18	1.13201	protein_coding
ENSG00000151702	svtRNA1-2	-20.17	1.739	protein_coding
ENSG00000216937	svtRNA1-2	-20.13	1.13814	protein_coding
ENSG00000258986	svtRNA1-2	-20.13	1.79124	protein_coding
ENSG00000196092	svtRNA1-2	-20.05	1.47752	protein_coding
ENSG00000169181	svtRNA1-2	-20.04	1.68716	protein_coding
ENSG00000184156	svtRNA1-2	-20.02	1.47418	protein_coding
ENSG00000100290	svtRNA1-3	-26.45	1.34302	protein_coding
ENSG00000110799	svtRNA1-3	-26.28	1.63518	protein_coding
ENSG00000180287	svtRNA1-3	-25.86	1.13201	protein_coding
ENSG00000130720	svtRNA1-3	-25.62	1.27794	protein_coding
ENSG00000126803	svtRNA1-3	-25.26	1.37795	protein_coding
ENSG00000174945	svtRNA1-3	-25.18	1.3188	protein_coding
ENSG00000187775	svtRNA1-3	-24.91	1.87299	protein_coding
ENSG00000130876	svtRNA1-3	-24.78	3.44045	protein_coding
ENSG00000124920	svtRNA1-3	-24.31	1.0443	protein_coding
ENSG00000116574	svtRNA1-3	-23.73	1.0778	protein_coding
ENSG00000205922	svtRNA1-3	-23.6	1.76011	protein_coding
ENSG00000196092	svtRNA1-3	-23.55	1.47752	protein_coding
ENSG00000185736	svtRNA1-3	-23.37	1.49391	protein_coding
ENSG00000176769	svtRNA1-3	-23.06	1.70558	protein_coding
ENSG00000102466	svtRNA1-3	-23.05	2.75586	protein_coding
ENSG00000164619	svtRNA1-3	-22.94	2.02397	protein_coding
ENSG00000102287	svtRNA1-3	-22.87	2.6304	protein_coding
ENSG00000171811	svtRNA1-3	-22.61	1.81984	protein_coding
ENSG00000169427	svtRNA1-3	-22.4	1.12575	protein_coding
ENSG00000163873	svtRNA1-3	-22.2	1.96674	protein_coding
ENSG00000162755	svtRNA1-3	-22.17	1.11106	protein_coding
ENSG00000153930	svtRNA1-3	-22.16	2.3682	protein_coding
ENSG00000161681	svtRNA1-3	-22.12	1.56239	protein_coding
ENSG00000178342	svtRNA1-3	-22.11	1.5799	protein_coding
ENSG00000075461	svtRNA1-3	-22.04	1.73931	protein_coding
ENSG00000130226	svtRNA1-3	-21.91	1.15238	protein_coding
ENSG00000131620	svtRNA1-3	-21.82	1.97335	protein_coding
ENSG00000154864	svtRNA1-3	-21.71	2.43459	protein_coding
ENSG00000153823	svtRNA1-3	-21.57	2.67844	protein_coding
ENSG00000107147	svtRNA1-3	-21.44	2.79648	protein_coding
ENSG00000162444	svtRNA1-3	-21.41	1.15562	protein_coding
ENSG00000169436	svtRNA1-3	-20.96	3.03827	protein_coding
ENSG00000188385	svtRNA1-3	-20.95	1.07587	protein_coding
ENSG00000184497	svtRNA1-3	-20.94	1.15971	protein_coding
ENSG00000181408	svtRNA1-3	-20.9	1.47894	protein_coding
ENSG00000178568	svtRNA1-3	-20.89	1.43219	protein_coding
ENSG00000131409	svtRNA1-3	-20.87	1.35033	protein_coding
ENSG00000152377	svtRNA1-3	-20.81	1.21412	protein_coding
ENSG00000149654	svtRNA1-3	-20.78	1.33348	protein_coding
ENSG00000053918	svtRNA1-3	-20.67	1.00085	protein_coding
ENSG00000107736	svtRNA1-3	-20.62	1.26646	protein_coding
ENSG00000101203	svtRNA1-3	-20.58	2.68532	protein_coding
ENSG00000130433	svtRNA1-3	-20.57	1.19338	protein_coding
ENSG00000186094	svtRNA1-3	-20.53	2.24816	protein_coding
ENSG00000171724	svtRNA1-3	-20.51	2.77089	protein_coding
ENSG00000124788	svtRNA1-3	-20.45	1.41237	protein_coding
ENSG00000173442	svtRNA1-3	-20.37	1.57636	protein_coding
ENSG00000179242	svtRNA1-3	-20.36	1.92077	protein_coding
ENSG00000185070	svtRNA1-3	-20.36	3.0931	protein_coding
ENSG00000197872	svtRNA1-3	-20.35	1.60407	protein_coding
ENSG00000184347	svtRNA1-3	-20.34	1.73005	protein_coding
ENSG00000184156	svtRNA1-3	-20.28	1.47418	protein_coding
ENSG00000174332	svtRNA1-3	-20.25	1.24842	protein_coding
ENSG00000184985	svtRNA1-3	-20.23	1.1786	protein_coding
ENSG00000177103	svtRNA1-3	-20.18	3.14103	protein_coding
ENSG00000112530	svtRNA1-3	-20.17	1.25489	protein_coding
ENSG00000155886	svtRNA1-3	-20.14	2.612	protein_coding
ENSG00000172318	svtRNA1-3	-20.14	1.04076	protein_coding
ENSG00000221866	svtRNA1-3	-20.14	2.9524	protein_coding
ENSG00000140557	svtRNA1-3	-20.09	1.72821	protein_coding
ENSG00000182732	svtRNA1-3	-20.01	1.61936	protein_coding
