## Supplementary Table 7 for "Small non-coding vault RNA1-2 modulates expression of cell membrane proteins through nascent RNA silencing"

### Sheet: Sheet1
DNA oligo name	5'- 3' sequence
svtRNA 1.1 probe	AAAAGGACTGGAGAGCGCCCGCGGGTC
svtRNA 1.2 probe	AAAAGAGCTGGAAAGCACCCGCG
tsRNA Pro probe	TGGGGGCTCGTCCGGGATTTGAAC
tsRNA Ala probe	TGGTGGAGGTGCCGGGGATTG
T7- vtRNA 1.1	TAATACGACTCACTATAGGGGGGCTGGCTTTAGCTCAGCGGTTACTTCGACAGTTCTTTAATTGAAACAAGCAACCTGTCTGGGTTGTTCGAGACCCGCGGGCGCTCTCCAGTCCTTTT
T7-vtRNA 1.2	TAATACGACTCACTATAGGGGGGCTGGCTTTAGCTCAGCGGTTACTTCGAGTACATTGTAACCACCTCTCTGGGTGGTTCGAGACCCGCGGGTGCTTTCCAGCTCTTTT
T7-tRNAPro (Pro_TGG_3-5)	TAATACGACTCACTATAGGGGGCTCGTTGGTCTAGGGGTATGATTCTCGCTTTGGGTGCGAGAGGtCCCGGGTTCAAATCCCGGACGAGCCCCCA
T7-tRNAAla (Ala_AGC_2-1)	TAATACGACTCACTATAGGGGGGGGTGTAGCTCAGTGGTAGAGCGCGTGCTTAGCATGCACGAGGcCCCGGGTTCAATCCCCGGCACCTCCACCA
svtRNA1-2_FISH	TexRD-XN-AGCTGGAAAGCACC
vtRNA1-2_FISH	Alexa488N-AGGTGGTTACAATGTACTCG
svtRNA1-2_NB	AGCTGGAAAGCACC
vtRNA1-2_NB	AGGTGGTTACAATGTACTCG
ADAM12_EX_FWD	GGTGAGCTTATGGAACCAAGGA
ADAM12_EX_REV	AGTCGAAGCTCTTCACTGGGA
ADAM12_IN_FWD	TGATGGTACAGGGGGCACAT
ADAM12_IN_REV	TGTGCCGTTCAAGGCATGAG
PLXNA4_EX_FWD	TCCAGTATGAGACGGTGCAG
PLXNA4_EX_REV	ATGTAGAGTTGCTCGTGGTCC
PLXNA4_IN_FWD	GCTCCATGGCAGTTCCTTCT
PLXNA4_IN_REV	ATGACAGCAAGTGGGCAGC
KCNH1_EX_FWD	GGGGAATGCTCAGATAGTGGAC
KCNH1_EX_REV	GCATCACTTCTGCCCTGTGAT
KCNH1_IN_FWD	CCTGCGAGGTCATCTTAGCC
KCNH1_IN_REV	ACCCAAACCCAAAGAGAGCA
PARP12_IN_REV	GTGGAACTGGGTTGTTGGCA
PARP12_EX_FWD	AACTCATGGCGTTGACCACC
PARP12_EX_REV	AAAGCCAGGGGTCGTTCTGA
ERBB4_IN_REV	AGGCTCCCAAACAAAACGCT
ERBB4_EX_FWD	GCGACAGGACTTTGGGTCTG
ERBB4_EX_REV	CTGACTGAGAATCGCTGGGC
BCL-2_EX_FWD	CACAAGTGAAGTCAACATGC
BCL-2_EX_REV	GGCAGTAAATAGCTGATTCG
BCL-2_IN_FWD	ACTCAATCGAGGAGTGTGAC
BCL-2_IN_REV	CATGGTGTAGGAGAGAGTGC
GAPDH_EX_RT	GCGTCAAAGGTGGAGGAGTG
GAPDH_IN_RT	CGCCAGACCCTGCACTTTTTAAG
GAPDH_FWD	ACTGCCACCCAGAAGACTGT
GAPDH_REV	CAGGTCAGGTCCACCACTGA
RNA oligo name	5'- 3' sequence
svtRNA1-2 wt	CGCGGGUGCUUUCCAGCUCUUUU
svtRNA1-2 wt sense strand	GGGCUGGCUUUAGCUCAGCGGUU
svtRNA1-2 swapped	CUCCAGCUCUUGCGGGUGCUUUU
svtRNA1-2 no loop	CGCGGGUGCUUGUAGUUCCAGCU
svtRNA1-2 5' scr (2-8)	CAAUUUGACUUUCCAGCUCUUUU
svtRNA1-2 5' scr (2-11)	CAAUUUGAAACUCCAGCUCUUUU
svtRNA1-2 5' scr (2-16)	CAAUUUGAAACAAACUCUCUUUU
svtRNA1-2 3' scr (12-18)	CGCGGGUGCUUAAACUACCUUUU
svtRNA1-1 wt	CGAGACCCGCGGGCGCUCUCCAGUCCUUUU
svtRNA1-2 wt 3' AlexaF488	CGCGGGUGCUUUCCAGCUCUUUU-AlexF488N
